# An integrated genomic framework for *Aeromonas* genomic species delineation using average nucleotide identify, core-genome phylogeny and digital DNA-DNA hybridization

**DOI:** 10.64898/2026.02.04.703925

**Authors:** Alex Chen Lu, Ruochen Wu, Ruiting Lan, Li Zhang

## Abstract

*Aeromonas* taxonomy has long been complicated by overlapping phenotypic, biochemical, and protein profiles. Here, we establish a robust genome-based framework for *Aeromonas* genomic species delineation. We analysed average nucleotide identity (ANI) across 4,366 available *Aeromonas* genomes and demonstrated that at 96% ANI threshold, skANI and fastANI generated too many clusters (65 and 57 respectively) and these clusters were not supported by core genome phylogeny. We identified 95.4% skANI (equivalent to 95.6% fastANI) as an operational threshold for the delineating *Aeromonas* genomic species. Using the 95.4% skANI threshold, we identified 44 ANI clusters among the 4,366 genomes, of which 43 clusters were genomic species supported by the core-genome phylogeny. Thirty-four of the 43 genomic species corresponded to existing taxonomic species, whilst the remaining nine are currently not recognised as taxonomic species. All recognised taxonomic species represented in the dataset retained their existing species designation except *Aeromonas mytilicola*, which was not separated from *Aeromonas rivipollensis* in both ANI clusters and the core-genome phylogeny. The digital DNA–DNA hybridisation (dDDH) values between the genomic species were below 70%, further supporting genomic species delineation. We further developed AeromonasGStyper, a genomic species typing tool that assigns query genomes based on ANI similarity to medoid genomes. In conclusion, this study establishes a genomic species framework for genome-based classification of *Aeromonas* and provides a practical approach for future genomic surveillance.

**Impact Statement:** *Aeromonas* species have gained increased attention as emerging human enteric pathogens. *Aeromonas* taxonomy has long been complicated by overlapping phenotypic, biochemical, and protein profiles. Although a 96% average nucleotide identity (ANI) threshold was proposed previously for *Aeromonas* species delineation, analysis of 4,366 *Aeromonas* genomes demonstrated that this threshold generated excessive genomic clusters that were not supported by the core-genome phylogeny. We identified 95.4% skANI (equivalent to 95.6% fastANI) as an operational threshold for delineating *Aeromonas* genomic species, supported by core-genome phylogeny and digital DNA–DNA hybridisation (dDDH). The framework identified 43 genomic species, including 34 corresponding to recognised taxonomic species and nine genomic species that do not correspond to currently recognised taxonomic species. In addition, our data showed that *Aeromonas mytilicola* was not separated from *Aeromonas rivipollensis* by ANI clustering and core-genome phylogeny, supporting further taxonomic reassessment of the distinction between these two species.
