## Supplementary Table 3 for "An integrated genomic framework for *Aeromonas* genomic species delineation using average nucleotide identify, core-genome phylogeny and digital DNA-DNA hybridization"

### Sheet: Sheet1
Supplementary Table 3. Medoid genomes representing ANI genomic species in Aeromonas at skANI threshold of 95.4% (fastANI threshold of 95.6%)
SRA/GCF acession	Strain Name	ANI cluster	Genomic Species	Biosample	Study Accession
GCF_030514505.1	2DZ13	1	Aeromonas simiae	SAMN25280661	PRJNA595654
ERR595944	CECT 4254	2	Aeromonas diversa	SAMEA2752422	PRJEB7026
ERR660675	CECT 4240	3	Aeromonas schubertii	SAMEA2752410	PRJEB7038
GCF_003265565.1	ZJ20-2	4	Aeromonas bivalvium	SAMN07680229	PRJNA408193
GCF_046078105.1	WZ23DHY069	5	Aeromonas crassostreae	SAMN43453315	PRJNA1155236
ERR3330769	LMG 22214	6	Aeromonas molluscorum	SAMEA5613865	PRJEB32402
GCF_024809075.1	BIGb0445	7	Aeromonas rivuli	SAMN28094833	PRJNA834379
SRR11247098	700320	8	Aeromonas enteropelogenes	SAMN14146940	PRJNA607550
SRR30628340	Md-12C2	9	Aeromonas lacus	SAMN43526722	PRJNA1157876
GCF_036687345.1	AGM3	10	Aeromonas jandaei	SAMN39829097	PRJNA1073396
SRR13266909	CIP 74.33	11	Aeromonas sobria	SAMN17101838	PRJNA685948
GCF_055193095.1	160P	12	Aeromonas genomic species 1	SAMN55211192	PRJNA1420202
ERR660686	CECT 8023	13	Aeromonas australiensis	SAMEA2752426	PRJEB7021
SRR29645098	AERAL_GT_ETB_222	14	Aeromonas allosaccharophila	SAMN42100617	PRJNA982859
GCF_010906985.2	AE59-TE2	15	Cluster 15 (Aeromonas allosaccharophila)	SAMN08436981	PRJNA432149
GCF_049175275.1	600584	16	Aeromonas genomic species 2	SAMN14146692	PRJNA607550
GCF_019047065.1	FDAARGOS 1414	17	Aeromonas genomic species 3	SAMN16357556	PRJNA231221
SRR11281514		18	Aeromonas veronii	SAMN14345038	PRJNA604975
SRR13288071	OTH-19-VL-WA-NY-0067	19	Aeromonas genomic species 4	SAMN17106100	PRJNA481358
ERR660681	AfluvialisLMG24681	20	Aeromonas fluvialis	SAMEA2752418	PRJEB7030
GCF_041929505.1	Md14-U4	21	Aeromonas genomic species 5	SAMN43526725	PRJNA1157876
SRR32477586	AGC24Aero80	22	Aeromonas salmonicida	SAMN46546079	PRJNA1220132
GCF_054052825.1	25-AL00110	23	Aeromonas popoffii	SAMN53088638	PRJNA1357831
GCF_054052805.1	25-AL00111	24	Aeromonas piscicola	SAMN53088639	PRJNA1357831
GCF_965138935.1	CIP74.30T	25	Aeromonas bestiarum	SAMEA117660721	PRJEB85433
GCF_054052465.1	25-AL00130	26	Aeromonas enterica	SAMN53088657	PRJNA1357831
GCF_054052785.1	25-AL00113	27	Aeromonas encheleia	SAMN53088641	PRJNA1357831
GCF_054052525.1	25-AL00127	28	Aeromonas eucrenophila	SAMN53088654	PRJNA1357831
GCF_000764655.1	AE235	29	Aeromonas aquatica	SAMN03023875	PRJNA260478
GCF_056279295.1	TECH754	30	Aeromonas genomic species 6	SAMN55974157	PRJNA1428416
GCF_051125555.1	NJAU223	31	Aeromonas intestinalis	SAMN39552742	PRJNA1067843
GCF_051657805.1	WFFMC_MAG_343	32	Aeromonas genomic species 7	SAMN48513294	PRJNA1263156
GCF_000820185.1	CECT 7082	33	Aeromonas tecta	SAMEA2752406	PRJEB7042
GCF_002812985.1	MDC 2473	34	Aeromonas lusitana	SAMN07981238	PRJNA417247
ERR12867582		35	Aeromonas dhakensis	SAMEA115477009	PRJEB59357
SRR3656082	S15-130	36	Aeromonas hydrophila	SAMN05223365	PRJNA324712
DRR199331	WP4-W19-ESBL-08	37	Aeromonas media	SAMD00194495	PRJDB6962
GCF_044336385.1	A-8	38	Aeromonas rivipollensis	SAMN44019497	PRJNA1168035
GCF_045015385.1	FiBL-03	39	Aeromonas genomic species 8	SAMN14466692	PRJNA615779
GCF_024347695.1	KAM471	40	Aeromonas caviae	SAMD00446292	PRJDB13144
GCF_019048365.1	FDAARGOS 1415	41	Aeromonas taiwanensis	SAMN16357557	PRJNA231221
GCF_019048705.1	FDAARGOS 1409	42	Aeromonas sanarellii	SAMN16357551	PRJNA231221
GCF_002795305.1	DSM 24474	43	Aeromonas cavernicola	SAMN07981412	PRJNA417251
SRR5194379	RU39B	44	Aeromonas genomic species 9	SAMN05880558	PRJNA345756
